# Characterization of the skeletal muscle arginine methylome in health and disease reveals remodeling in Amyotrophic Lateral Sclerosis

**DOI:** 10.1101/2024.01.08.574551

**Authors:** Julian P. H. Wong, Ronnie Blazev, Yaan-Kit Ng, Craig A. Goodman, Magdalene K. Montgomery, Kevin I. Watt, Christian S. Carl, Matthew J. Watt, Christian T. Voldstedlund, Erik A. Richter, Peter J. Crouch, Frederik J Steyn, Shyuan T Ngo, Benjamin L. Parker

## Abstract

Arginine methylation is a protein post-translational modification important for the development of skeletal muscle mass and function. Despite this, our understanding of the regulation of arginine methylation under settings of health and disease remains largely undefined. Here, we investigated the regulation of arginine methylation in skeletal muscles in response to exercise and hypertrophic growth, and in diseases involving metabolic dysfunction and atrophy. We report a limited regulation of arginine methylation under physiological settings that promote muscle health, such as during growth and acute exercise, nor in disease models of insulin resistance. In contrast, we saw a significant remodeling of asymmetric dimethylation in models of atrophy characterized by the loss of innervation, including in muscle biopsies from patients with amyotrophic lateral sclerosis (ALS). Mass spectrometry-based quantification of the proteome and asymmetric arginine dimethylome of skeletal muscle from individuals with ALS revealed the largest compendium of protein changes with the identification of 793 regulated proteins, and novel site-specific changes in asymmetric dimethyl arginine (aDMA) of key sarcomeric and cytoskeletal proteins. Finally, we show that *in vivo* overexpression of PRMT1 and aDMA resulted in increased fatigue resistance and functional recovery in mice. Our study provides evidence for asymmetric dimethylation as a regulator of muscle pathophysiology and presents a valuable proteomics resource and rationale for numerous methylated and non-methylated proteins, including PRMT1, to be pursued for therapeutic development in ALS.
