## Supplementary Tables for "Characterization of the skeletal muscle arginine methylome in health and disease reveals remodeling in Amyotrophic Lateral Sclerosis": Table S2.xlsx

### Sheet: Sheet1
Up-regulated
GroupID	Category	Term	Description	LogP	Log(q-value)	Genes	Symbols	InTerm_InList
1_Member	KEGG Pathway	hsa03040	Spliceosome	-26.9653	-23.7929	988,1655,1665,2521,3178,3183,3190,3192,4116,4670,4809,6426,6428,6625,6626,6629,6633,7307,7919,9879,9939,10084,10189,10523,10915,11325,11338,22985,23450,23451,27258,27316,58517,83443,220988	CDC5L,DDX5,DHX15,FUS,HNRNPA1,HNRNPC,HNRNPK,HNRNPU,MAGOH,HNRNPM,SNU13,SRSF1,SRSF3,SNRNP70,SNRPA,SNRPB2,SNRPD2,U2AF1,DDX39B,DDX46,RBM8A,PQBP1,ALYREF,CHERP,TCERG1,DDX42,U2AF2,ACIN1,SF3B3,SF3B1,LSM3,RBMX,RBM25,SF3B5,HNRNPA3	35/156
10_Member	KEGG Pathway	hsa04141	Protein processing in endoplasmic reticulum	-17.7826	-14.9526	811,821,824,2923,3309,3326,5589,5610,6185,6238,6745,6748,7184,7841,9601,10113,10484,10525,10952,10960,10961,10970,22872,23193,30001,51726,56886,81567	CALR,CANX,CAPN2,PDIA3,HSPA5,HSP90AB1,PRKCSH,EIF2AK2,RPN2,RRBP1,SSR1,SSR4,HSP90B1,MOGS,PDIA4,PREB,SEC23A,HYOU1,SEC61B,LMAN2,ERP29,CKAP4,SEC31A,GANAB,ERO1A,DNAJB11,UGGT1,TXNDC5	28/171
4_Member	KEGG Pathway	hsa04145	Phagosome	-11.0538	-8.72641	811,821,1778,1781,2213,3105,3916,4074,7280,8417,9146,9554,9902,10376,10383,10952,51143,81027,84617,203068	CALR,CANX,DYNC1H1,DYNC1I2,FCGR2B,HLA-A,LAMP1,M6PR,TUBB2A,STX7,HGS,SEC22B,MRC2,TUBA1B,TUBB4B,SEC61B,DYNC1LI1,TUBB1,TUBB6,TUBB	20/152
2_Member	KEGG Pathway	hsa03010	Ribosome	-9.42619	-7.21435	2197,6122,6124,6128,6129,6130,6136,6141,6146,6147,6160,6165,6173,6181,6202,6207,6208,6223,11224	FAU,RPL3,RPL4,RPL6,RPL7,RPL7A,RPL12,RPL18,RPL22,RPL23A,RPL31,RPL35A,RPL36A,RPLP2,RPS8,RPS13,RPS14,RPS19,RPL35	19/167
4_Member	KEGG Pathway	hsa04814	Motor proteins	-8.36199	-6.21483	829,1778,1781,4627,4641,7280,10376,10383,10398,10540,51143,51164,79784,81027,83658,84617,84700,203068,399687	CAPZA1,DYNC1H1,DYNC1I2,MYH9,MYO1C,TUBB2A,TUBA1B,TUBB4B,MYL9,DCTN2,DYNC1LI1,DCTN4,MYH14,TUBB1,DYNLRB1,TUBB6,MYO18B,TUBB,MYO18A	19/193
4_Member	KEGG Pathway	hsa05014	Amyotrophic lateral sclerosis	-5.24111	-3.4163	2475,2521,3178,3181,3309,4927,5903,6428,7280,10013,10189,10376,10383,10540,11273,51164,57122,81027,84617,203068,220988	MTOR,FUS,HNRNPA1,HNRNPA2B1,HSPA5,NUP88,RANBP2,SRSF3,TUBB2A,HDAC6,ALYREF,TUBA1B,TUBB4B,DCTN2,ATXN2L,DCTN4,NUP107,TUBB1,TUBB6,TUBB,HNRNPA3	21/364
4_Member	KEGG Pathway	hsa04540	Gap junction	-4.40878	-2.69369	2767,2771,7082,7280,10376,10383,81027,84617,203068	GNA11,GNAI2,TJP1,TUBB2A,TUBA1B,TUBB4B,TUBB1,TUBB6,TUBB	9/88
17_Member	KEGG Pathway	hsa04962	Vasopressin-regulated water reabsorption	-3.80452	-2.20801	1778,1781,9230,10540,51143,51164	DYNC1H1,DYNC1I2,RAB11B,DCTN2,DYNC1LI1,DCTN4	6/44
4_Member	KEGG Pathway	hsa05022	Pathways of neurodegeneration - multiple diseases	-2.41079	-1.11531	292,817,824,1459,2475,2521,3309,5621,5970,7280,10376,10383,10540,11273,51164,81027,84617,203068	SLC25A5,CAMK2D,CAPN2,CSNK2A2,MTOR,FUS,HSPA5,PRNP,RELA,TUBB2A,TUBA1B,TUBB4B,DCTN2,ATXN2L,DCTN4,TUBB1,TUBB6,TUBB	18/476
Down-regulated
GroupID	Category	Term	Description	LogP	Log(q-value)	Genes	Symbols	InTerm_InList
4_Member	KEGG Pathway	hsa01200	Carbon metabolism	-14.3895	-11.3419	38,2098,2821,2875,3099,3417,4190,5223,5224,6470,7167,9563,22934,84706,283871	ACAT1,ESD,GPI,GPT,HK2,IDH1,MDH1,PGAM1,PGAM2,SHMT1,TPI1,H6PD,RPIA,GPT2,PGP	15/115
1_Member	KEGG Pathway	hsa04814	Motor proteins	-7.85199	-5.28158	58,71,830,832,4624,4625,4634,4635,7135,7138,7170,8735	ACTA1,ACTG1,CAPZA2,CAPZB,MYH6,MYH7,MYL3,MYL4,TNNI1,TNNT1,TPM3,MYH13	12/193
4_Member	KEGG Pathway	hsa01230	Biosynthesis of amino acids	-7.22392	-4.74923	2875,3417,5223,5224,6470,7167,22934,84706	GPT,IDH1,PGAM1,PGAM2,SHMT1,TPI1,RPIA,GPT2	8/75
19_Member	KEGG Pathway	hsa04020	Calcium signaling pathway	-6.81138	-4.41354	488,491,779,818,952,4842,6261,7416,7419,84812,85366,91807	ATP2A2,ATP2B2,CACNA1S,CAMK2G,CD38,NOS1,RYR1,VDAC1,VDAC3,PLCD4,MYLK2,MYLK3	12/240
19_Member	KEGG Pathway	hsa04022	cGMP-PKG signaling pathway	-6.4837	-4.15218	488,491,779,4624,4625,5592,7416,7419,85366,91807	ATP2A2,ATP2B2,CACNA1S,MYH6,MYH7,PRKG1,VDAC1,VDAC3,MYLK2,MYLK3	10/167
4_Member	KEGG Pathway	hsa00010	Glycolysis / Gluconeogenesis	-6.32492	-4.02168	223,2821,3099,5223,5224,5236,7167	ALDH9A1,GPI,HK2,PGAM1,PGAM2,PGM1,TPI1	7/67
15_Member	KEGG Pathway	hsa00480	Glutathione metabolism	-5.51446	-3.33616	2876,3417,4259,9446,9588,10314	GPX1,IDH1,MGST3,GSTO1,PRDX6,LANCL1	6/57
4_Member	KEGG Pathway	hsa00500	Starch and sucrose metabolism	-5.28259	-3.12716	178,2821,3099,5236,283209	AGL,GPI,HK2,PGM1,PGM2L1	5/36
4_Member	KEGG Pathway	hsa00030	Pentose phosphate pathway	-4.24587	-2.22365	2821,5236,9563,22934	GPI,PGM1,H6PD,RPIA	4/30
4_Member	KEGG Pathway	hsa00260	Glycine, serine and threonine metabolism	-3.74672	-1.79175	4129,5223,5224,6470	MAOB,PGAM1,PGAM2,SHMT1	4/40
20_Member	KEGG Pathway	hsa05208	Chemical carcinogenesis - reactive oxygen species	-3.71094	-1.76378	52,369,1432,4259,6300,7416,7419,9446	ACP1,ARAF,MAPK14,MGST3,MAPK12,VDAC1,VDAC3,GSTO1	8/223
9_Member	KEGG Pathway	hsa00071	Fatty acid degradation	-3.62344	-1.69813	38,223,1375,1632	ACAT1,ALDH9A1,CPT1B,ECI1	4/43
4_Member	KEGG Pathway	hsa00520	Amino sugar and nucleotide sugar metabolism	-3.40303	-1.52723	2821,3099,5236,10007	GPI,HK2,PGM1,GNPDA1	4/49
20_Member	KEGG Pathway	hsa05014	Amyotrophic lateral sclerosis	-2.92974	-1.12773	71,596,1432,2876,4842,5689,5695,6300,7416	ACTG1,BCL2,MAPK14,GPX1,NOS1,PSMB1,PSMB7,MAPK12,VDAC1	9/364
4_Member	KEGG Pathway	hsa00052	Galactose metabolism	-2.87336	-1.07869	231,3099,5236	AKR1B1,HK2,PGM1	3/31
4_Member	KEGG Pathway	hsa00051	Fructose and mannose metabolism	-2.79371	-1.00982	231,3099,7167	AKR1B1,HK2,TPI1	3/33
2_Member	KEGG Pathway	hsa04919	Thyroid hormone signaling pathway	-2.77048	-0.988944	71,488,4624,4625,84812	ACTG1,ATP2A2,MYH6,MYH7,PLCD4	5/121
20_Member	KEGG Pathway	hsa04621	NOD-like receptor signaling pathway	-2.6756	-0.913625	596,1432,6300,7416,7419,79671	BCL2,MAPK14,MAPK12,VDAC1,VDAC3,NLRX1	6/186
4_Member	KEGG Pathway	hsa01250	Biosynthesis of nucleotide sugars	-2.64914	-0.892762	2821,3099,5236	GPI,HK2,PGM1	3/37
20_Member	KEGG Pathway	hsa04728	Dopaminergic synapse	-2.60543	-0.852371	818,1432,4129,5520,6300	CAMK2G,MAPK14,MAOB,PPP2R2A,MAPK12	5/132
20_Member	KEGG Pathway	hsa04912	GnRH signaling pathway	-2.3682	-0.665063	779,818,1432,6300	CACNA1S,CAMK2G,MAPK14,MAPK12	4/93
20_Member	KEGG Pathway	hsa04750	Inflammatory mediator regulation of TRP channels	-2.28756	-0.606456	818,1432,5588,6300	CAMK2G,MAPK14,PRKCQ,MAPK12	4/98
20_Member	KEGG Pathway	hsa04933	AGE-RAGE signaling pathway in diabetic complications	-2.25664	-0.5811	596,1432,6300,84812	BCL2,MAPK14,MAPK12,PLCD4	4/100
4_Member	KEGG Pathway	hsa04922	Glucagon signaling pathway	-2.15385	-0.514557	818,1375,5223,5224	CAMK2G,CPT1B,PGAM1,PGAM2	4/107
8_Member	KEGG Pathway	hsa01212	Fatty acid metabolism	-2.11799	-0.4871	38,1375,9200	ACAT1,CPT1B,HACD1	3/57
20_Member	KEGG Pathway	hsa04670	Leukocyte transendothelial migration	-2.05869	-0.442902	71,87,1432,6300	ACTG1,ACTN1,MAPK14,MAPK12	4/114
